# Genomic resources for comparative analyses of obligate avian brood parasitism

**DOI:** 10.1101/2025.08.12.669747

**Authors:** Rachel A. Carroll, Edward S. Ricemeyer, LaDeana W. Hillier, Jeffrey M. DaCosta, Ekaterina Osipova, Sara Smith, Gabriel A. Jamie, Juan G. Martinez, Mercedes Molina-Morales, Tomas Marques-Bonet, Joseph D. Manthey, Diana Haddad, Matthew J. Fuxjager, Kathleen S. Lynch, Jonathan M.D. Wood, Erich Jarvis, Patrick Masterson, Francoise Thibaud-Nissen, Mark Hauber, Claire N Spottiswoode, Timothy B. Sackton, Christopher N Balakrishnan, Michael D. Sorenson, Wesley C. Warren

## Abstract

Examples of convergent evolution, wherein distantly related organisms evolve similar traits, including behaviors, underscore the adaptive power of natural selection. In birds, obligate brood parasitism, and the associated loss of parental care behaviors, has evolved independently in seven different lineages, though little is known about the genetic basis of the complex suite of traits associated with this rare life history strategy. We generated genome assemblies for ten brood parasitic species plus eight species representatives of their parental/nesting outgroups. This includes nine long-read chromosome-level assemblies, with scaffold N50 sizes ranging from 38.1 to 72.6 MB, and gene representation completeness measures >97%. Leveraging this new catalog of avian genomes, we constructed clade-level alignments that reveal variation in chromosomal synteny, provide first-time or improved annotations of protein-coding and non-coding genes, and define cross-species ortholog reference sets. We also refine estimates for the timing of the seven independent origins of brood parasitism, ranging from recent events such as 1.6 to 4.5 million years ago in *Molothrus* cowbirds to much earlier origins over 30 million years ago in two of the three cuckoo lineages. These genomic resources lay the foundation for investigating the genetic and genomic underpinnings of brood parasitism, including the loss of parental care, shifts in mating systems, perhaps resulting in heightened sperm competition, elevated annual fecundity, improved spatial cognition related to nest-finding, and the diverse adaptations shaped by intense coevolution with host species.
