## Supplemental Tables for "Genomic resources for comparative analyses of obligate avian brood parasitism"

### Sheet: Supp. Table 1
Supplementary Table 1: A summary of genome assembly data accessibility points and the various metrics of data generation.
												GenBank accession numbers for original sequence data
Scientific name	Common name	Sample source	Assembly	Assembly type	Assembly Genbank accession #	Total sequence coverage	Sequencing instrument	Sequence type	Assembly method	Scaffolding and polishing method	NCBI Bioproject	PacBio	HiC	10X	RNAseq (new data, this study*)
Vidua macroura	pin-tailed whydah	captive (Illinois, USA)	ASM2450914v1	Chromosome	GCA_024509145.1	47.6x	PacBio RSII	HiFi	HiFiasm v. SEPT-2021	Salsa v.2.2; Juicebox	PRJNA822827	SRX19203197-98	SRX22865809	NA	SRX15327220-21*
Anomalospiza imberbis	cuckoo finch	Choma, Zambia	ASM3175350v1	Chromosome	GCA_031753505.1	30x	PacBio Sequel	HiFi	Hifiasm v. 2022-11-01	Chromap v0.2.3-r407; YaHS v1.2a.1	PRJNA966150	SRX22613692	SRX22613693	NA	SRX21081333*
Vidua chalybeata	village indigobird	Wesselsbron District, Free State, South Africa	bVidCha1	Chromosome	GCA_026979565.1	55x	PacBio Sequel II	CLR	Canu v. 2.1	Salsa v.2.2; merfin 1.0; freebayes v. 1.3.1	PRJNA889055	SRX21433508-36	SRX27907343	NA	SRX14632052-54*
Indicator indicator	greater honeyguide	Alibori Department, Benin	UM_Iind_1.1	Chromosome	GCA_027791375.2	254.0x	PacBio Sequel II	CLR	Flye v. 2.8.1-b1676	Salsa v.2.2; Juicebox; freebayes v. 1.3.5	PRJNA900296	SRX19246623	SRX24445829	NA	SRX7523279
Dryobates pubescens	downy woodpecker	North Carolina, USA	bDryPub1	Chromosome	GCA_014839835.1	62.3x	PacBio Sequel I	CLR	FALCON v. 1.3.0	Bionano Solve v. 3.2.1_04122018; Salsa2 HiC v. 2.2; Arrow polishing and gap filling v. SMRTLink7.0.1; Longranger Align v. 2.2.2; freebayes v. 1.3.1	PRJNA561991	SRX21121216-25	SRX21121215	NA	SRX18092569-70
Phaenicophaeus curvirostris	chestnut-breasted malkoha	captive (California, USA)	BPBGC_Pcur_1.0	Chromosome	GCA_032191515.1	36.6x	PacBio Sequel II	HiFi	Hifiasm v. 2023-04-01	Chromap v0.2.3-r407; YaHS v1.2a.1	PRJNA982538	SRX22613557	SRX22613559	NA	SRX25148655*
Molothrus ater	brown-headed cowbird	Illinois, USA	BPBGC_Mater_1.1	Chromosome	GCA_012460135.2	185.0x	PacBio Sequel II	CLR	Canu v2.1. OCT-2019	Salsa 2; Juicebox	PRJNA606972	SRX19218002	SRX24445790	NA	SRX6849345-59, SRX5452462-76, SRX7523315
Agelaius phoeniceus	red-winged blackbird	Texas, USA	Agelaius phoeniceus 1.1	Chromosome	GCA_020745825.1	38.0x	PacBio RSII	HiFi	HiFiasm v. APR-2021	Salsa 2; Juicebox	PRJNA735624	SRX19267781-82	SRX24462924	NA	SRX23257486-515, SRX7789308-28, SRX5445386-95
Molothrus aeneus	bronzed cowbird	Texas, USA	BPBGC_Maene_1.0	Chromosome	GCA_037042795.1	82.0x	PacBio Revio	HiFi	Hifiasm v. AUG-2023	Chromap v0.2.3-r407; YaHS v1.2a.1	PRJNA1045801	SRX22887451	—	NA	SRX5445775-90
Clamator glandarius	great spotted cuckoo	Province Granada, Spain	BPBGSC_Ggla_1.0	Contigs	GCA_033459285.1	19x	PacBio Sequel II	HiFi	Hifiasm v. AUG-2023	None	PRJNA996184	SRX22505202	NA	NA	SRX20079451-97
Coccyzus lansbergi	grey-capped cuckoo	Lambayeque Department, Peru	BPBGSC_Clan_1.0	Contigs	GCA_033558105.1	37x	PacBio Sequel II	HiFi	Hifiasm v. AUG-2023	None	PRJNA995207	SRX22596592	NA	NA	NA
Tapera naevia	striped cuckoo	Santa Cruz Department, Bolivia	BPBGSC_Tnae_1.0	Contigs	GCA_033556795.1	45x	PacBio Sequel II	HiFi	Hifiasm v. AUG-2023	None	PRJNA995173	SRX22599871	NA	NA	NA
Dromococcyx pavoninus	pavonine cuckoo	La Paz Department, Bolivia	BPBGSC_Dpav_1.0	Contigs	GCA_033558185.1	36x	PacBio Sequel II	HiFi	Hifiasm v. AUG-2023	None	PRJNA995211	SRX22599983	NA	NA	NA
Neomorphus geoffroyi	rufous-vented ground cuckoo	Darién Province, Panama	BPBGSC_Ngeo_1.0	Contigs	GCA_033558235.1	45x	PacBio Sequel II	HiFi	Hifiasm v. AUG-2023	None	PRJNA995236	SRX22613153	NA	NA	NA
Nettapus auritus	African pygmy goose	captive (North Carolina, USA)	BPBGC_Naur_1.0	Chromosome	GCA_011076525.1	60x	NovaSeq 6000	Illumina	Supernova v2.1.1	Salsa 2; Juicebox	PRJNA588796	NA	NA	SRR34015116	SRX10715643*
Oxyura jamaicensis	ruddy duck	captive (North Carolina, USA)	BPBGC_Ojam_1.0	Chromosome	GCA_011077185.1	60x	NovaSeq 6000	Illumina	Supernova v2.1.1	Salsa 2; Juicebox	PRJNA588796	NA	NA	SRR34012158	SRX10715644*
Heteronetta atricapilla	black-headed duck	captive (North Carolina, USA)	BPBGC_Hatr_1.0	Chromosome	GCA_011075105.1	60x	NovaSeq 6000	Illumina	Supernova v2.1.1	Salsa 2; Juicebox	PRJNA588796	NA	NA	SRR34009891	SRX10715642*
Stictonetta naevosa	freckled duck	captive (North Carolina, USA)	BPBGC_Snae_1.0	Chromosome	GCA_011074415.1	60x	NovaSeq 6000	Illumina	Supernova v2.1.1	Salsa 2; Juicebox	PRJNA588796	NA	NA	SRR34010669	SRX10715645*

### Sheet: Suppl. Table 2
Supplemental Table 2. Avian species used to estimate phylogenetic relationships for dating the timing of brood parasitism.
Clade	Scientific name	Common name	NCBI accession
Anseriformes	Cygnus atratus	black swan	GCA_013377495.2
Anseriformes	Anas platyrhynchos	mallard	GCA_015476345.1
Anseriformes	Aythya fuligula	tufted duck	GCF_009819795.1
Anseriformes	Oxyura jamaicensis	ruddy duck	GCA_011077185.1
Anseriformes	Nettapus auritus	pygmy goose	GCA_011076525.1
Anseriformes	Stictonetta naevosa	freckled duck	GCA_011074415.1
Anseriformes	Heteronetta atricapilla	black-headed duck	GCA_011075105.1
Galliformes	Lagopus muta	rock ptarmigan	GCA_023343835.1
Galliformes	Gallus gallus	chicken	GCF_016699485.2
Phoenicopteridae	Phoenicopterus ruber	American flamigo	GCA_009819775.1
Columbiformes	Patagioenas fasciata	band-tailed pigeon	GCA_036971685.1
Otididae	Otis tarda	great bustard	GCA_026413225.1
Cuculidae	Crotophaga sulcirostris	groove-billed ani	GCA_013397455.1
Cuculidae	Centropus unirufus	rufous coucal	GCA_013397695.1
Cuculidae	Neomorphus geoffroyi	rufous-vented ground cuckoo	GCA_033558235.1
Cuculidae	Dromococcyx pavoninus	pavonine cuckoo	GCA_033558185.1
Cuculidae	Tapera naevia	striped cuckoo	GCA_033556795.1
Cuculidae	Coccyzus lansbergi	grey-capped cuckoo	GCA_033558105.1
Cuculidae	Clamator glandarius	great spotted cuckoo	GCA_033459285.1
Cuculidae	Phaenicophaeus curvirostris	chestnut-breasted malkoha	GCA_032191515.2
Cuculidae	Cuculus canorus	common cuckoo	GCA_017976375.1
Threskiornithidae	Theristicus caerulescens	plumbeous ibis	GCA_020745775.1
Apodiformes	Calypte anna	Anna's hummingbird	GCF_003957555.1
Strigiformes	Tyto alba	barn owl	GCF_018691265.1
Coliidae	Colius striatus	speckled mousebird	GCA_028858725.2
Lybiidae	Pogoniulus pusillus	red-fronted tinkerbird	GCA_015220805.1
Picidae	Picus viridis	Eurasian green woodpecker	GCA_033816785.1
Picidae	Picoides pubescens	downy woodpecker	GCA_014839835.1
Indicatoridae	Indicator maculatus	spotted honeyguide	GCA_013399975.1
Indicatoridae	Indicator indicator	greater honeyguide	GCA_027791375.1
Falconidae	Falco cherrug	Saker falcon	GCA_023634085.1
Strigopoidea	Strigops habroptila	kakapo	GCA_004027225.1
Tyrannidae	Pyrocephalus nanus	Galapagos flycatcher	GCA_038380795.1
Meliphagoidea	Lichenostomus cassidix	helmeted honeyeater	GCA_008360975.1
Corvidae	Corvus hawaiiensis	Hawaiian crow	GCF_020740725.1
Sylviidae	Sylvia borin	garden warbler	GCA_014839755.1
Paridae	Pseudopodoces humilis	Tibetan ground-tit	GCF_000331425.1
Promeropidae	Promerops cafer	Cape sugarbird	GCA_013398275.1
Passeridae	Passer domesticus	house sparrow	GCA_036417665.1
Fringilidae	Serinus canaria	common canary	GCF_022539315.1
Passerellidae	Zonotrichia leucophrys	white-crowned sparrow	GCA_028769735.2
Icteridae	Agelaius tricolor	tricolored blackbird	GCA_023055355.1
Icteridae	Agelaius phoeniceus	red-winged blackbird	GCF_020745825.1
Icteridae	Molothrus aeneus	bronzed cowbird	GCA_037042795.1
Icteridae	Molothrus ater	brown-headed cowbird	GCF_012460135.2
Estrildidae	Erythrura gouldiae	Gouldian finch	GCA_003676055.1
Estrildidae	Lonchura striata	Bengalese finch	GCA_005870125.1
Estrildidae	Taeniopygia guttata	zebra finch	GCF_003957565.2
Estrildidae	Poephila acuticauda	long-tailed finch	JBBXKG000000000 (Rowe et al., in prep.)
Viduidae	Vidua macroura	pin-tailed whydah	GCA_024509145.1
Viduidae	Vidua chalybeata	village indigobird	GCA_026979565.1
Viduidae	Anomalospiza imberbis	cuckoo finch	GCA_031753505.1

### Sheet: Suppl Table 3 
Supplemental Table 3. Assembly contiguity estimates for cuckoo and duck clade species to faciliate genetic studies of brood parasitism
Scientific name	Common name	Clade	Nesting behavior	Genbank accession	Genome size (Mb)	Assembly type	N50 contig length (Mb)	N50 scaffold length (Mb)	Total contigs
Clamator glandarius	great spotted cuckoo	Cuckoo	brood parasite	GCA_033459285.1	1388	Contig-only	2.27	NA	3531
Coccyzus lansbergi	grey-capped cuckoo	Cuckoo	parental	GCA_033558105.1	1256	Contig-only	1.62	NA	2995
Tapera naevia	striped cuckoo	Cuckoo	brood parasite	GCA_033556795.1	1263	Contig-only	8.5	NA	1340
Dromococcyx pavoninus	pavonine cuckoo	Cuckoo	brood parasite	GCA_033558185.1	1250	Contig-only	1.83	NA	2932
Neomorphus geoffroyi	rufous-vented ground cuckoo	Cuckoo	parental	GCA_033558235.1	1201	Contig-only	2.4	NA	526
Nettapus auritus	African pygmy goose	Duck	parental	GCA_011076525.1	1100	Chromosome-scale	0.105	26	31006
Oxyura jamaicensis	ruddy duck	Duck	parental	GCA_011077185.1	1100	Chromosome-scale	0.129	36	28026
Heteronetta atricapilla	black-headed duck	Duck	brood parasite	GCA_011075105.1	1100	Chromosome-scale	0.151	23	25703
Stictonetta naevosa	freckled duck	Duck	parental	GCA_011074415.1	1100	Chromosome-scale	0.137	11	27663

### Sheet: Suppl Table 4
Supplemental Table 4. Assembly contiguity estimates for the Z and W sex chromosomes.
		Z		W
Common name	Species	Size (Mb)	Total Unlocalized contigs	Size (Mb)	Total Unlocalized contigs	Total Genome Assembled Contigs
pin-tailed whydah	Vidua macroura	83	1	8	6	483
greater honeyguide	Indicator indicator	84	47	0.9	76	1452
red-winged blackbird	Agelaius phoeniceus	72	3	9	7	515
chestnut-breasted malkoha	Phaenicophaeus curvirostris	77	1	5	2	768
cuckoo finch	Anomalospiza imberbis	74	37	8	59	1800
brown-headed cowbird	Molothrus ater	70	2	12	1	691
bronzed cowbird	Molothrus aeneus	75	2	13	1	594
village indigobird	Vidua chalybeata	76	0	3	25	635
downy woodpecker	Dryobates pubescens	140	1	4	2	367

### Sheet: Supp. Table 5
Supplementary Table 5. BUSCO analysis of chromosome scale assemblies.
Genome reference	Common name	Species	Nesting behavior	% Complete	% Single copy	% Duplicated	% Fragmented	% Missing
ASM2450914v1	pin-tailed whydah	Vidua macroura	brood parasite	98.8	98.5	0.3	0.3	0.9
BPBGC_Mater_1.1	brown-headed cowbird	Molothrus ater	brood parasite	99.3	98.6	0.7	0.1	0.6
UM_Iind_1.1	greater honeyguide	Indicator indicator	brood parasite	97.1	96.7	0.4	0.3	2.6
Agelaius phoeniceus 1.1	red-winged blackbird	Agelaius phoeniceus	parental	98.9	98.5	0.3	0.3	0.9
BPBGC_Pcur_1.0	chestnut-breasted malkoha	Phaenicophaeus curvirostris	parental	98	97.1	0.9	0.4	1.6
ASM3175350v1	cuckoo finch	Anomalospiza imberbis	brood parasite	98.6	98.2	0.5	0.6	0.8
BPBGC_Maene_1.0	bronzed cowbird	Molothrus aeneus	brood parasite	99.1	98.9	0.3	0.4	0.5
bVidCha1 merged haplotype	village indigobird	Vidua chalybeata	brood parasite	98.9	98.6	0.4	0.4	0.7
bdDryPub1.pri	downy woodpecker	Dryobates pubescens	parental	98.1	97.6	0.5	0.3	1.6
*BPBGC_Ojam_1.0	ruddy duck	Oxyura jamaicensis	parental	99	97.9	1.2	0.4	0.6
aves_odb10 (n=8,338)	aves_odb10 (n=8,338)
*Freckled duck assembly is not long-read based

### Sheet: Supp. Table 6
Supplementary Table 6. RefSeq annotation report for the chromosome assemblies of each species.
Feature	ASM2450914v1 (pin-tailed whydah)	BPBGC_Mater_1.1 (brown-headed cowbird)	BPBGC_Maene_1.0 (bronzed cowbird)	UM_Iind_1.1 (greater honeyguide)	Agelaius phoeniceus 1.1 (red-winged blackbird)	BPBGC_Pcur_1.0 (chestnut-breasted malkoha)	ASM3175350v1 (cuckoo finch)	bVidCha1 merged haplotype (village indigobird)	bDryPub1.pri (downy woodpecker)	BPBGC_Ojam_1.0 (ruddy duck)
Genes	20194	18269	18110	14938	17750	18671	25147	21003	16239	23782
All transcripts	41988	32121	30506	20813	30247	37168	54068	45165	25770	50602
mRNA	35649	28941	27665	20192	27537	33836	41479	37887	24514	39795
misc_RNA	1324	717	534	69	750	1039	1608	1681	300	1256
tRNA	216	248	241	206	251	286	208	204	287	276
lncRNA	4526	1883	1722	45	1301	1684	10129	5083	358	9001
snoRNA	179	189	189	179	193	205	193	189	180	200
snRNA	33	39	40	65	43	58	39	37	77	55
rRNA	46	88	99	41	157	45	396	68	38	4
Single-exon transcripts	641	738	782	888	917	779	792	583	871	599
coding transcripts (NM_/XM_ )	641	738	782	888	917	779	792	583	871	599
CDSs	35662	28954	27678	20192	27550	33836	41479	37887	24514	39795
Exons	215729	197843	197447	165746	193874	209633	236233	223558	179627	230155
in coding transcripts (NM_/XM_ )	201548	191379	192048	165471	189301	203281	209766	207335	178047	204870
in non-coding transcripts (NR_/XR_ )	22022	10481	8925	693	9246	14399	37584	25594	3842	34238
Introns	195214	179239	179265	152297	176427	189906	208184	201980	163915	203738
in coding transcripts (NM_/XM_ )	185159	174766	175564	152107	173214	185478	190720	190330	162825	186371
in non-coding transcripts (NR_/XR_ )	17640	8370	7103	598	7734	12283	28226	20687	3298	26098
*Gene corrections	838	1507	478	529	907	611	780	535	525	454
*CDSs with correction for premature stop-codons, frameshifts or internal gaps
